# Benchmarking long-read genome sequence alignment tools for human genomics applications

**DOI:** 10.1101/2021.07.09.451840

**Authors:** Jonathan LoTempio, Emmanuèle Délot, Eric Vilain

## Abstract

**Background:** The utility of long-read genome sequencing platforms has been shown in many fields including whole genome assembly, metagenomics, and amplicon sequencing. Less clear is the applicability of long reads to reference-guided human genomics, the foundation of genomic medicine. Here, we benchmark available platform-agnostic alignment tools on datasets from nanopore and single-molecule real-time platforms to understand their suitability in producing a genome representation.

**Results:** For this study, we leveraged publicly-available data from sample NA12878 generated on Oxford Nanopore and sample NA24385 on Pacific Biosciences platforms. Each tool that was benchmarked, including GraphMap2, LRA, Minimap2, NGMLR, and Winnowmap2 produced the same alignment file each time. However, the different tools widely disagreed on which reads to leave unaligned, affecting the end genome coverage and the number of discoverable breakpoints. Minimap2 and winnowmap2 were computationally lightweight enough for use at scale. No alignment from one tool independently resolved all large structural variants (10,000-100,000 basepairs) present in the Database of Genome Variants (DGV) for sample NA12878 or the truthset for NA24385.

**Conclusions:** It should be best practice to use an analysis pipeline that generates alignments with both minimap2 and winnowmap2 as both are lightweight and yield different views of the genome. If computational resources and time are not a factor for a given case or experiment, a third representation from NGMLR will provide another view, and another chance to resolve a case. LRA, while fast, did not work on the nanopore data for our cluster, but PacBio results were promising in that those computations completed faster than Mininmap2. Graphmap2 is not an ideal tool for exploration of a whole human genome generated on a long-read sequencing platform.
