## Supplemental File 1 for "Benchmarking long-read genome sequence alignment tools for human genomics applications"

### Sheet: Sheet1
Tool	In Table 1?	Link	Reason for Exclusion in Table 1	HTML Input:	https://long-read-tools.org/tools.html?sort=Name&cat=&tec=
AbPOA	No	https://github.com/yangao07/abPOA	MSA/GFA instead of SAM, different purpose
BugSeq	No	https://bugseq.com/free	Metagenomocs
BWA-SW	No	http://bio-bwa.sourceforge.net/	BWA-MEM included, retained here for thoroughness of reporting
DeSALT	No	https://github.com/hitbc/deSALT	Transcriptome
Duesselpore	No	https://github.com/thachnguyen/duesselpore	Pipeline, not standalone tool
Duplomap	No	https://gitlab.com/tprodanov/duplomap	Reanalysis tool that relies on existing map
Dysgu	No	https://github.com/kcleal/dysgu	SV caller, not alignment tool
Edyeet	No	https://github.com/ekg/edyeet	Mashmap fork, unpublished
Falign	No	https://github.com/xiaochuanle/falign	Chromosome conformation capture
FastRemap	No	https://github.com/CMU-SAFARI/FastRemap	Reanalysis tool that relies on existing map
GraphAligner	No	https://github.com/maickrau/GraphAligner	Requires graph reference
GraphMap	Yes
GraphMap2	Yes
Idseq	No	https://czid.org/	Metagenomics
ISOTV	No	https://github.molgen.mpg.de/MayerGroup/IsoTV	Transcriptome
Kart	Yes
LAMSA	Yes
LAST	Yes
LAST-RNA	No	https://github.com/mcfrith/last-rna	Transcriptome
LordFast	Yes
Longread UMI Pipeline	No	https://github.com/SorenKarst/longread-UMI-pipeline	Pipeline, not standalone tool
LRA	Yes	https://github.com/ChaissonLab/LRA
Lrphase	No	https://github.com/Boyle-Lab/LRphase	Uses vcf data to phase, no alignment from raw reads
Magic Blast	No	https://github.com/ncbi/magicblast	Transcriptome
Mecat	Yes
Mashmap	Yes
Meta-aligner	Yes	http://brl.ce.sharif.edu/software/meta-aligner	Pacbio only
Minialign	No	https://github.com/ocxtal/minialign	Built with minimap
Mm2-fast	No	https://github.com/lh3/minimap2/tree/fast-contrib	Identical
Minimap2	Yes
MinimapR	No	https://github.com/Geehome/minimapR	Built on minimap2
Minimap2-Fpga	No	https://github.com/kisarur/minimap2-fpga	Built on minimap2, requires FPGA hardware access
NGMLR	Yes
NPoRe	No	https://github.com/TimD1/nPoRe	Doesn't work from unprocessed, raw data
NtLink	No	https://github.com/bcgsc/ntLink	Assembly tool
Picky	No	https://github.com/TheJacksonLaboratory/Picky	Not maintained
Pipeline-Transcriptome-De	No	https://github.com/nanoporetech/pipeline-transcriptome-de	Transcriptome
PRINCESS	No	https://github.com/MeHelmy/princess	Relies on Minimap2 or NGMLR
PtGAUL	No	https://github.com/Bean061/ptgaul	Designed for chlorplast genome assembly
QIAGEN Digital Insights Long Read Support beta	No	http://resources.qiagenbioinformatics.com/manuals/longreadsupport/current/index.php?manual=Introduction.html	Sequestered in the QIAGEN environment
Rebaler	No	https://github.com/rrwick/Rebaler	No preprint, minimap2 wrapper
ReMILO	No	https://github.com/songc001/ReMILO	Relies on Bowtie and BWA-MEM
S-ConLSH	Yes	https://github.com/anganachakraborty/S-conLSH-2.0	Pacbio only
SelectION	No	https://github.com/giesselmann/selectION	Not maintained
SneakySnaake	No	https://github.com/CMU-SAFARI/SneakySnake	Pre-processor
Strainberry	No	https://github.com/rvicedomini/strainberry	Metagenomics
smsMap	Yes
Starlong	No	https://github.com/alexdobin/STAR	Transcriptome
SuffixAligner	No	https://github.com/ZeinabRabea/SuffixAligner	Improved indexing, not alignment generation
Tandemtools	No	https://github.com/ablab/TandemTools	Subset of reads to resolve tandem repeats
Tidehunter	No	https://github.com/yangao07/TideHunter	Compress reads to resolve tandem repeats
TrEMOLO	No	https://github.com/DrosophilaGenomeEvolution/TrEMOLO	Designed to detect movement of transposable elements
Ultra	No	https://github.com/ksahlin/ultra	Transcriptome
Unagi	No	https://github.com/iMetOsaka/UNAGI	Transcriptome
Verkko	No	https://github.com/marbl/verkko	De novo, not reference guided
VG	No	https://github.com/vgteam/vg	Graph genome
VMAP	No	10.4230/LIPIcs.WABI.2019.7	No code available
Vulcan	No	https://gitlab.com/treangenlab/vulcan	Uses minimap2 and NGMLR
WHDenovo	No	https://github.com/shilpagarg/WHdenovo	De novo, not reference guided
Winnowmap	Yes
Winnowmap2	Yes
YAHA	Yes
2passtools	No	https://github.com/bartongroup/2passtools	Built on minimap2
