## Supplemental File 2 for "Benchmarking long-read genome sequence alignment tools for human genomics applications"

### Sheet: sacct_seff_summary
	Sacct												Seff
Platform	JobID	JobName	Elapsed	NCPUS	TotalCPU	CPUTime	ReqMem	MaxRSS	MaxDiskRead	MaxDiskWrite	StateExit	Code	Number	CPU Efficiency	Memory Utilized
Nanopore	1756924	ngmlr_3	10-00:00:03	40	390-19:25+	400-00:02:00	0n	37599504K	116637.17M	382729.83M	TIMEOUT	0	1756924	0.977	35.86 GB
Nanopore	1756923	ngmlr_2	10-00:00:10	40	398-05:52+	400-00:06:40	0n	36048776K	107089.81M	354185.80M	TIMEOUT	0	1756923	0.9956	34.38 GB
Nanopore	1756922	winnowmap+	15:25:58	40	21-13:26:+	25-17:18:40	0n	30916148K	118994.30M	437817.14M	COMPLETED	0	1756922	0.8382	29.48 GB
Nanopore	1756921	winnowmap+	15:19:14	40	21-08:23:+	25-12:49:20	0n	31473148K	118994.30M	437817.13M	COMPLETED	0	1756921	0.8361	30.02 GB
Nanopore	1756920	minimap2_3	1-11:00:08	40	4-09:09:43	58-08:05:20	0n	13037272K	121488.16M	341676.61M	COMPLETED	0	1756920	0.0751	12.43 GB
Nanopore	1756919	minimap2_2	1-10:48:18	40	4-08:32:08	58-00:12:00	0n	13419696K	121488.16M	341676.61M	COMPLETED	0	1756919	0.0751	12.80 GB
PacBio	1756918	lra_3	06:53:00	40	3-19:24:34	11-11:20:00	0n	21630496K	123160.68M	115868.95M	COMPLETED	0	1756918	0.332	20.63 GB
PacBio	1756917	lra_2	06:53:04	40	3-19:10:05	11-11:22:40	0n	22125784K	123160.68M	115849.30M	COMPLETED	0	1756917	0.3311	21.10 GB
PacBio	1756916	ngmlr_3	21:50:29	40	36-02:41:+	36-09:39:20	0n	26765664K	114690.10M	126205.28M	COMPLETED	0	1756916	0.992	25.53 GB
PacBio	1756915	ngmlr_2	22:24:38	40	37-01:10:+	37-08:25:20	0n	26938020K	119208.97M	127683.66M	COMPLETED	0	1756915	0.9919	25.69 GB
PacBio	1756914	winnowmap+	03:39:42	40	5-09:02:27	6-02:28:00	0n	19470784K	120644.75M	117451.67M	COMPLETED	0	1756914	0.881	18.57 GB
PacBio	1756913	winnowmap+	03:43:42	40	5-11:42:33	6-05:08:00	0n	19619316K	120644.75M	117451.67M	COMPLETED	0	1756913	0.8832	18.71 GB
PacBio	1756912	minimap2_3	11:02:04	40	1-09:09:54	18-09:22:40	0n	9545156K	120664.07M	122364.92M	COMPLETED	0	1756912	0.0751	9.10 GB
PacBio	1756911	minimap2_2	11:06:03	40	1-09:21:34	18-12:02:00	0n	9571352K	120664.07M	122364.92M	COMPLETED	0	1756911	0.0751	9.13 GB
PacBio	1734853	lra_1	06:32:33	40	3-14:56:09	10-21:42:00	0n	29266116K	122272.04M	115862.11M	COMPLETED	0	1734853	0.3322	27.91 GB
PacBio	1730410	graphmap_3	5-01:33:22	40	200-07:52+	202-14:14:40	0n	47255284K	156436.37M	113593.87M	COMPLETED	0	1730410	0.9888	45.07 GB
PacBio	1730409	graphmap_2	5-02:54:53	40	202-10:16+	204-20:35:20	0n	47085508K	156436.37M	113593.76M	COMPLETED	0	1730409	0.9881	44.90 GB
Nanopore	1730408	graphmap_3	14-00:00:04	40	365-09:31+	560-00:02:40	0n	94568500K	141422.36M	187382.73M	TIMEOUT	0	1730408	0.6525	90.19 GB
Nanopore	1730407	graphmap_2	14-00:00:17	40	354-16:57+	560-00:11:20	0n	99171132K	182062.83M	254150.65M	TIMEOUT	0	1730407	0.6334	94.58 GB
Nanopore	1730406	minimap2_1	1-11:07:00	40	4-09:30:53	58-12:40:00	0n	13398240K	119322.10M	341919.43M	COMPLETED	0	1730406	0.0751	12.78 GB
PacBio	1730405	minimap2_1	10:55:09	40	1-08:50:12	18-04:46:00	0n	9531264K	118498.00M	122364.92M	COMPLETED	0	1730405	0.0752	9.09 GB
Nanopore	1724978	graphmap_1	14-00:00:15	40	359-16:46+	560-00:10:00	0n	94038376K	103187.04M	230157.84M	TIMEOUT	0	1724978	0.6423	89.68 GB
PacBio	1724975	graphmap_1	5-06:49:25	40	208-06:01+	211-08:56:40	0n	51337964K	116978.21M	153052.00M	COMPLETED	0	1724975	0.9852	48.96 GB
PacBio	1724973	ngmlr_1	21:58:53	40	36-11:06:+	36-15:15:20	0n	27072148K	118287.62M	122607.84M	COMPLETED	0	1724973	0.9953	25.82 GB
Nanopore	1724965	ngmlr_1	9-14:55:56	40	359-14:38+	384-21:17:20	0n	38108556K	116637.17M	382732.27M	COMPLETED	0	1724965	0.9343	36.34 GB
Nanopore	1724963	winnowmap+	15:15:24	40	21-02:51:+	25-10:16:00	0n	30135052K	117660.76M	440815.71M	COMPLETED	0	1724963	0.8306	28.74 GB
PacBio	1724868	winnowmap+	03:40:32	40	5-09:15:08	6-03:01:20	0n	20070056K	119311.21M	122127.86M	COMPLETED	0	1724868	0.8791	19.14 GB

### Sheet: sacct_from_CL
JobID JobName Elapsed NCPUS TotalCPU CPUTime ReqMem MaxRSS MaxDiskRead MaxDiskWrite State ExitCode
------------ ---------- ---------- ---------- ---------- ---------- ---------- ---------- ------------ ------------ ---------- --------
1724868 winnowmap+ 03:40:32 40 5-09:15:08 6-03:01:20 0n COMPLETED 0:0
1724868.bat+ batch 03:40:32 40 5-09:15:08 6-03:01:20 0n 20070056K 119311.21M 122127.86M COMPLETED 0:0
1724963 winnowmap+ 15:15:24 40 21-02:51:+ 25-10:16:00 0n COMPLETED 0:0
1724963.bat+ batch 15:15:24 40 21-02:51:+ 25-10:16:00 0n 30135052K 117660.76M 440815.71M COMPLETED 0:0
1724965 ngmlr_1 9-14:55:56 40 359-14:38+ 384-21:17:20 0n COMPLETED 0:0
1724965.bat+ batch 9-14:55:56 40 359-14:38+ 384-21:17:20 0n 38108556K 116637.17M 382732.27M COMPLETED 0:0
1724973 ngmlr_1 21:58:53 40 36-11:06:+ 36-15:15:20 0n COMPLETED 0:0
1724973.bat+ batch 21:58:53 40 36-11:06:+ 36-15:15:20 0n 27072148K 118287.62M 122607.84M COMPLETED 0:0
1724975 graphmap_1 5-06:49:25 40 208-06:01+ 211-08:56:40 0n COMPLETED 0:0
1724975.bat+ batch 5-06:49:25 40 208-06:01+ 211-08:56:40 0n 51337964K 116978.21M 153052.00M COMPLETED 0:0
1724978 graphmap_1 14-00:00:15 40 359-16:46+ 560-00:10:00 0n TIMEOUT 0:0
1724978.bat+ batch 14-00:00:22 40 359-16:46+ 560-00:14:40 0n 94038376K 103187.04M 230157.84M CANCELLED 0:15
1730405 minimap2_1 10:55:09 40 1-08:50:12 18-04:46:00 0n COMPLETED 0:0
1730405.bat+ batch 10:55:09 40 1-08:50:12 18-04:46:00 0n 9531264K 118498.00M 122364.92M COMPLETED 0:0
1730406 minimap2_1 1-11:07:00 40 4-09:30:53 58-12:40:00 0n COMPLETED 0:0
1730406.bat+ batch 1-11:07:00 40 4-09:30:53 58-12:40:00 0n 13398240K 119322.10M 341919.43M COMPLETED 0:0
1730407 graphmap_2 14-00:00:17 40 354-16:57+ 560-00:11:20 0n TIMEOUT 0:0
1730407.bat+ batch 14-00:00:20 40 354-16:57+ 560-00:13:20 0n 99171132K 182062.83M 254150.65M CANCELLED 0:15
1730408 graphmap_3 14-00:00:04 40 365-09:31+ 560-00:02:40 0n TIMEOUT 0:0
1730408.bat+ batch 14-00:00:07 40 365-09:31+ 560-00:04:40 0n 94568500K 141422.36M 187382.73M CANCELLED 0:15
1730409 graphmap_2 5-02:54:53 40 202-10:16+ 204-20:35:20 0n COMPLETED 0:0
1730409.bat+ batch 5-02:54:53 40 202-10:16+ 204-20:35:20 0n 47085508K 156436.37M 113593.76M COMPLETED 0:0
1730410 graphmap_3 5-01:33:22 40 200-07:52+ 202-14:14:40 0n COMPLETED 0:0
1730410.bat+ batch 5-01:33:22 40 200-07:52+ 202-14:14:40 0n 47255284K 156436.37M 113593.87M COMPLETED 0:0
1734853 lra_1 06:32:33 40 3-14:56:09 10-21:42:00 0n COMPLETED 0:0
1734853.bat+ batch 06:32:33 40 3-14:56:09 10-21:42:00 0n 29266116K 122272.04M 115862.11M COMPLETED 0:0
1756911 minimap2_2 11:06:03 40 1-09:21:34 18-12:02:00 0n COMPLETED 0:0
1756911.bat+ batch 11:06:03 40 1-09:21:34 18-12:02:00 0n 9571352K 120664.07M 122364.92M COMPLETED 0:0
1756912 minimap2_3 11:02:04 40 1-09:09:54 18-09:22:40 0n COMPLETED 0:0
1756912.bat+ batch 11:02:04 40 1-09:09:54 18-09:22:40 0n 9545156K 120664.07M 122364.92M COMPLETED 0:0
1756913 winnowmap+ 03:43:42 40 5-11:42:33 6-05:08:00 0n COMPLETED 0:0
1756913.bat+ batch 03:43:42 40 5-11:42:33 6-05:08:00 0n 19619316K 120644.75M 117451.67M COMPLETED 0:0
1756914 winnowmap+ 03:39:42 40 5-09:02:27 6-02:28:00 0n COMPLETED 0:0
1756914.bat+ batch 03:39:42 40 5-09:02:27 6-02:28:00 0n 19470784K 120644.75M 117451.67M COMPLETED 0:0
1756915 ngmlr_2 22:24:38 40 37-01:10:+ 37-08:25:20 0n COMPLETED 0:0
1756915.bat+ batch 22:24:38 40 37-01:10:+ 37-08:25:20 0n 26938020K 119208.97M 127683.66M COMPLETED 0:0
1756916 ngmlr_3 21:50:29 40 36-02:41:+ 36-09:39:20 0n COMPLETED 0:0
1756916.bat+ batch 21:50:29 40 36-02:41:+ 36-09:39:20 0n 26765664K 114690.10M 126205.28M COMPLETED 0:0
1756917 lra_2 06:53:04 40 3-19:10:05 11-11:22:40 0n COMPLETED 0:0
1756917.bat+ batch 06:53:04 40 3-19:10:05 11-11:22:40 0n 22125784K 123160.68M 115849.30M COMPLETED 0:0
1756918 lra_3 06:53:00 40 3-19:24:34 11-11:20:00 0n COMPLETED 0:0
1756918.bat+ batch 06:53:00 40 3-19:24:34 11-11:20:00 0n 21630496K 123160.68M 115868.95M COMPLETED 0:0
1756919 minimap2_2 1-10:48:18 40 4-08:32:08 58-00:12:00 0n COMPLETED 0:0
1756919.bat+ batch 1-10:48:18 40 4-08:32:08 58-00:12:00 0n 13419696K 121488.16M 341676.61M COMPLETED 0:0
1756920 minimap2_3 1-11:00:08 40 4-09:09:43 58-08:05:20 0n COMPLETED 0:0
1756920.bat+ batch 1-11:00:08 40 4-09:09:43 58-08:05:20 0n 13037272K 121488.16M 341676.61M COMPLETED 0:0
1756921 winnowmap+ 15:19:14 40 21-08:23:+ 25-12:49:20 0n COMPLETED 0:0
1756921.bat+ batch 15:19:14 40 21-08:23:+ 25-12:49:20 0n 31473148K 118994.30M 437817.13M COMPLETED 0:0
1756922 winnowmap+ 15:25:58 40 21-13:26:+ 25-17:18:40 0n COMPLETED 0:0
1756922.bat+ batch 15:25:58 40 21-13:26:+ 25-17:18:40 0n 30916148K 118994.30M 437817.14M COMPLETED 0:0
1756923 ngmlr_2 10-00:00:10 40 398-05:52+ 400-00:06:40 0n TIMEOUT 0:0
1756923.bat+ batch 10-00:00:13 40 398-05:52+ 400-00:08:40 0n 36048776K 107089.81M 354185.80M CANCELLED 0:15
1756924 ngmlr_3 10-00:00:03 40 390-19:25+ 400-00:02:00 0n TIMEOUT 0:0
1756924.bat+ batch 10-00:00:04 40 390-19:25+ 400-00:02:40 0n 37599504K 116637.17M 382729.83M CANCELLED 0:15

### Sheet: seff_from_cl
Job ID: 1724963
Cluster: slurm_cluster
User/Group: jlotempio/vilaingrp
State: COMPLETED (exit code 0)
Nodes: 1
Cores per node: 40
CPU Utilized: 21-02:51:29
CPU Efficiency: 83.06% of 25-10:16:00 core-walltime
Job Wall-clock time: 15:15:24
Memory Utilized: 28.74 GB
Memory Efficiency: 0.00% of 0.00 MB
Job ID: 1724965
Cluster: slurm_cluster
User/Group: jlotempio/vilaingrp
State: COMPLETED (exit code 0)
Nodes: 1
Cores per node: 40
CPU Utilized: 359-14:38:08
CPU Efficiency: 93.43% of 384-21:17:20 core-walltime
Job Wall-clock time: 9-14:55:56
Memory Utilized: 36.34 GB
Memory Efficiency: 0.00% of 0.00 MB
Job ID: 1730406
Cluster: slurm_cluster
User/Group: jlotempio/vilaingrp
State: COMPLETED (exit code 0)
Nodes: 1
Cores per node: 40
CPU Utilized: 4-09:30:54
CPU Efficiency: 7.51% of 58-12:40:00 core-walltime
Job Wall-clock time: 1-11:07:00
Memory Utilized: 12.78 GB
Memory Efficiency: 0.00% of 0.00 MB
Job ID: 1724978
Cluster: slurm_cluster
User/Group: jlotempio/vilaingrp
State: TIMEOUT (exit code 0)
Nodes: 1
Cores per node: 40
CPU Utilized: 359-16:46:16
CPU Efficiency: 64.23% of 560-00:10:00 core-walltime
Job Wall-clock time: 14-00:00:15
Memory Utilized: 89.68 GB
Memory Efficiency: 0.00% of 0.00 MB
Job ID: 1730407
Cluster: slurm_cluster
User/Group: jlotempio/vilaingrp
State: TIMEOUT (exit code 0)
Nodes: 1
Cores per node: 40
CPU Utilized: 354-16:57:55
CPU Efficiency: 63.34% of 560-00:11:20 core-walltime
Job Wall-clock time: 14-00:00:17
Memory Utilized: 94.58 GB
Memory Efficiency: 0.00% of 0.00 MB
Job ID: 1730408
Cluster: slurm_cluster
User/Group: jlotempio/vilaingrp
State: TIMEOUT (exit code 0)
Nodes: 1
Cores per node: 40
CPU Utilized: 365-09:31:10
CPU Efficiency: 65.25% of 560-00:02:40 core-walltime
Job Wall-clock time: 14-00:00:04
Memory Utilized: 90.19 GB
Memory Efficiency: 0.00% of 0.00 MB
Job ID: 1724868
Cluster: slurm_cluster
User/Group: jlotempio/vilaingrp
State: COMPLETED (exit code 0)
Nodes: 1
Cores per node: 40
CPU Utilized: 5-09:15:08
CPU Efficiency: 87.91% of 6-03:01:20 core-walltime
Job Wall-clock time: 03:40:32
Memory Utilized: 19.14 GB
Memory Efficiency: 0.00% of 0.00 MB
Job ID: 1724973
Cluster: slurm_cluster
User/Group: jlotempio/vilaingrp
State: COMPLETED (exit code 0)
Nodes: 1
Cores per node: 40
CPU Utilized: 36-11:06:44
CPU Efficiency: 99.53% of 36-15:15:20 core-walltime
Job Wall-clock time: 21:58:53
Memory Utilized: 25.82 GB
Memory Efficiency: 0.00% of 0.00 MB
Job ID: 1734853
Cluster: slurm_cluster
User/Group: jlotempio/vilaingrp
State: COMPLETED (exit code 0)
Nodes: 1
Cores per node: 40
CPU Utilized: 3-14:56:09
CPU Efficiency: 33.22% of 10-21:42:00 core-walltime
Job Wall-clock time: 06:32:33
Memory Utilized: 27.91 GB
Memory Efficiency: 0.00% of 0.00 MB
Job ID: 1730405
Cluster: slurm_cluster
User/Group: jlotempio/vilaingrp
State: COMPLETED (exit code 0)
Nodes: 1
Cores per node: 40
CPU Utilized: 1-08:50:12
CPU Efficiency: 7.52% of 18-04:46:00 core-walltime
Job Wall-clock time: 10:55:09
Memory Utilized: 9.09 GB
Memory Efficiency: 0.00% of 0.00 MB
Job ID: 1724975
Cluster: slurm_cluster
User/Group: jlotempio/vilaingrp
State: COMPLETED (exit code 0)
Nodes: 1
Cores per node: 40
CPU Utilized: 208-06:01:45
CPU Efficiency: 98.52% of 211-08:56:40 core-walltime
Job Wall-clock time: 5-06:49:25
Memory Utilized: 48.96 GB
Memory Efficiency: 0.00% of 0.00 MB
Job ID: 1730409
Cluster: slurm_cluster
User/Group: jlotempio/vilaingrp
State: COMPLETED (exit code 0)
Nodes: 1
Cores per node: 40
CPU Utilized: 202-10:16:10
CPU Efficiency: 98.81% of 204-20:35:20 core-walltime
Job Wall-clock time: 5-02:54:53
Memory Utilized: 44.90 GB
Memory Efficiency: 0.00% of 0.00 MB
Job ID: 1730410
Cluster: slurm_cluster
User/Group: jlotempio/vilaingrp
State: COMPLETED (exit code 0)
Nodes: 1
Cores per node: 40
CPU Utilized: 200-07:52:21
CPU Efficiency: 98.88% of 202-14:14:40 core-walltime
Job Wall-clock time: 5-01:33:22
Memory Utilized: 45.07 GB
Memory Efficiency: 0.00% of 0.00 MB
Job ID: 1756914
Cluster: slurm_cluster
User/Group: jlotempio/vilaingrp
State: COMPLETED (exit code 0)
Nodes: 1
Cores per node: 40
CPU Utilized: 5-09:02:27
CPU Efficiency: 88.10% of 6-02:28:00 core-walltime
Job Wall-clock time: 03:39:42
Memory Utilized: 18.57 GB
Memory Efficiency: 0.00% of 0.00 MB
Job ID: 1756913
Cluster: slurm_cluster
User/Group: jlotempio/vilaingrp
State: COMPLETED (exit code 0)
Nodes: 1
Cores per node: 40
CPU Utilized: 5-11:42:33
CPU Efficiency: 88.32% of 6-05:08:00 core-walltime
Job Wall-clock time: 03:43:42
Memory Utilized: 18.71 GB
Memory Efficiency: 0.00% of 0.00 MB
Job ID: 1756917
Cluster: slurm_cluster
User/Group: jlotempio/vilaingrp
State: COMPLETED (exit code 0)
Nodes: 1
Cores per node: 40
CPU Utilized: 3-19:10:05
CPU Efficiency: 33.11% of 11-11:22:40 core-walltime
Job Wall-clock time: 06:53:04
Memory Utilized: 21.10 GB
Memory Efficiency: 0.00% of 0.00 MB
Job ID: 1756918
Cluster: slurm_cluster
User/Group: jlotempio/vilaingrp
State: COMPLETED (exit code 0)
Nodes: 1
Cores per node: 40
CPU Utilized: 3-19:24:34
CPU Efficiency: 33.20% of 11-11:20:00 core-walltime
Job Wall-clock time: 06:53:00
Memory Utilized: 20.63 GB
Memory Efficiency: 0.00% of 0.00 MB
Job ID: 1756912
Cluster: slurm_cluster
User/Group: jlotempio/vilaingrp
State: COMPLETED (exit code 0)
Nodes: 1
Cores per node: 40
CPU Utilized: 1-09:09:55
CPU Efficiency: 7.51% of 18-09:22:40 core-walltime
Job Wall-clock time: 11:02:04
Memory Utilized: 9.10 GB
Memory Efficiency: 0.00% of 0.00 MB
Job ID: 1756911
Cluster: slurm_cluster
User/Group: jlotempio/vilaingrp
State: COMPLETED (exit code 0)
Nodes: 1
Cores per node: 40
CPU Utilized: 1-09:21:34
CPU Efficiency: 7.51% of 18-12:02:00 core-walltime
Job Wall-clock time: 11:06:03
Memory Utilized: 9.13 GB
Memory Efficiency: 0.00% of 0.00 MB
Job ID: 1756921
Cluster: slurm_cluster
User/Group: jlotempio/vilaingrp
State: COMPLETED (exit code 0)
Nodes: 1
Cores per node: 40
CPU Utilized: 21-08:23:03
CPU Efficiency: 83.61% of 25-12:49:20 core-walltime
Job Wall-clock time: 15:19:14
Memory Utilized: 30.02 GB
Memory Efficiency: 0.00% of 0.00 MB
Job ID: 1756922
Cluster: slurm_cluster
User/Group: jlotempio/vilaingrp
State: COMPLETED (exit code 0)
Nodes: 1
Cores per node: 40
CPU Utilized: 21-13:26:29
CPU Efficiency: 83.82% of 25-17:18:40 core-walltime
Job Wall-clock time: 15:25:58
Memory Utilized: 29.48 GB
Memory Efficiency: 0.00% of 0.00 MB
Job ID: 1756916
Cluster: slurm_cluster
User/Group: jlotempio/vilaingrp
State: COMPLETED (exit code 0)
Nodes: 1
Cores per node: 40
CPU Utilized: 36-02:41:03
CPU Efficiency: 99.20% of 36-09:39:20 core-walltime
Job Wall-clock time: 21:50:29
Memory Utilized: 25.53 GB
Memory Efficiency: 0.00% of 0.00 MB
Job ID: 1756915
Cluster: slurm_cluster
User/Group: jlotempio/vilaingrp
State: COMPLETED (exit code 0)
Nodes: 1
Cores per node: 40
CPU Utilized: 37-01:10:23
CPU Efficiency: 99.19% of 37-08:25:20 core-walltime
Job Wall-clock time: 22:24:38
Memory Utilized: 25.69 GB
Memory Efficiency: 0.00% of 0.00 MB
Job ID: 1756919
Cluster: slurm_cluster
User/Group: jlotempio/vilaingrp
State: COMPLETED (exit code 0)
Nodes: 1
Cores per node: 40
CPU Utilized: 4-08:32:08
CPU Efficiency: 7.51% of 58-00:12:00 core-walltime
Job Wall-clock time: 1-10:48:18
Memory Utilized: 12.80 GB
Memory Efficiency: 0.00% of 0.00 MB
Job ID: 1756920
Cluster: slurm_cluster
User/Group: jlotempio/vilaingrp
State: COMPLETED (exit code 0)
Nodes: 1
Cores per node: 40
CPU Utilized: 4-09:09:44
CPU Efficiency: 7.51% of 58-08:05:20 core-walltime
Job Wall-clock time: 1-11:00:08
Memory Utilized: 12.43 GB
Memory Efficiency: 0.00% of 0.00 MB
Job ID: 1756923
Cluster: slurm_cluster
User/Group: jlotempio/vilaingrp
State: TIMEOUT (exit code 0)
Nodes: 1
Cores per node: 40
CPU Utilized: 398-05:52:42
CPU Efficiency: 99.56% of 400-00:06:40 core-walltime
Job Wall-clock time: 10-00:00:10
Memory Utilized: 34.38 GB
Memory Efficiency: 0.00% of 0.00 MB
Job ID: 1756924
Cluster: slurm_cluster
User/Group: jlotempio/vilaingrp
State: TIMEOUT (exit code 0)
Nodes: 1
Cores per node: 40
CPU Utilized: 390-19:25:32
CPU Efficiency: 97.70% of 400-00:02:00 core-walltime
Job Wall-clock time: 10-00:00:03
Memory Utilized: 35.86 GB
Memory Efficiency: 0.00% of 0.00 MB
