## Supplemental File 4 for "Benchmarking long-read genome sequence alignment tools for human genomics applications"

### Sheet: S1
Note: Computations which completed with a nonzero exit code were coded as 'Killed'
pegasus_job_id	platform	dataset	alignment_tool	Threads	Run	Run_name	time	time_in_seconds	time_in_hours	CPU_time	CPU_time_hours	peak_rss_kb	peak_rss_gb	depth_X_coverage	sam_filesize_gb	sam_filesize_bytes	output
22608	Nanopore	rel5	NGMLR	40	1	ngmlr_1	3860 minutes and 22 seconds	231622	64.3394	9264960	2573.6	35501984	33.8573	31.0897	365	391104631335	Done (12603487 reads mapped (79.31%), 3288411 reads not mapped, 19037749 lines written)(: 3860m, 54 r/s)
22904	Nanopore	rel5	NGMLR	40	2	ngmlr_2	3796 minutes and 49 seconds	227809	63.2803	9112400	2531.22	34977036	33.3567	31.0897	365	391104631335	Done (12603487 reads mapped (79.31%), 3288411 reads not mapped, 19037749 lines written)(: 3796m, 55 r/s)
22905	Nanopore	rel5	NGMLR	40	3	ngmlr_3	3766 minutes and 56 seconds	226016	62.7822	9040680	2511.3	35871128	34.2094	31.0897	365	391104631335	Done (12603487 reads mapped (79.31%), 3288411 reads not mapped, 19037749 lines written)(: 3766m, 55 r/s)
24089	Nanopore	rel5	NGMLR	30	1	ngmlr_30 threads	4403 minutes and 36 seconds	264216	73.3933	10568680	2935.74	30753652	29.329	31.0897	365	391104631344	Done (12603487 reads mapped (79.31%), 3288411 reads not mapped, 19037749 lines written)(elapsed: 4403m, 47 r/s)
24090	Nanopore	rel5	NGMLR	20	1	ngmlr_20 threads	5735 minutes and 47 seconds	344147	95.5964	13765880	3823.86	23918784	22.8107	31.0897	365	391104631344	Done (12603487 reads mapped (79.31%), 3288411 reads not mapped, 19037749 lines written)(elapsed: 5735m, 36 r/s)
24091	Nanopore	rel5	NGMLR	10	1	ngmlr_10threads	10419 minutes and 39 seconds	625179	173.661	25007160	6946.43	19398496	18.4998	31.0897	365	391104631344	Done (12603487 reads mapped (79.31%), 3288411 reads not mapped, 19037749 lines written)(elapsed: 10419m, 20 r/s)
22609	Nanopore	rel5	minimap2	40	1	Minimap2_1	811 minutes and 10 seconds	48670	13.5194	1946840	540.789	15274216	14.5666	33.4755	310	332086459005	Real time: 48669.876 sec; CPU: 146990.547 sec; Peak RSS: 14.587 GB. 811 minutes and 10 seconds
22902	Nanopore	rel5	minimap2	40	2	Minimap2_2	810 minutes and 25 seconds	48625	13.5069	1945000	540.278	14627264	13.9496	33.4755	310	332086459005	Real time: 48624.102 sec; CPU: 146851.621 sec; Peak RSS: 14.380 GB
22903	Nanopore	rel5	minimap2	40	3	Minimap2_3	810 minutes and 31 seconds	48631	13.5086	1945280	540.356	14629388	13.9517	33.4755	310	332086459005	Real time: 48631.222 sec; CPU: 146880.583 sec; Peak RSS: 14.382 GB
24086	Nanopore	rel5	minimap2	30	1	Minimap_30 threads	808 minutes and 14 seconds	48494	13.4706	1939800	538.833	14716012	14.0343	33.4755	310	332086459005	Real time: 48494.240 sec; CPU: 146475.469 sec; Peak RSS: 14.669 GB
24087	Nanopore	rel5	minimap2	20	1	Minimap_20 threads	808 minutes and 7 seconds	48487	13.4686	1939480	538.744	14634092	13.9562	33.4755	310	332086459005	Real time: 48486.261 sec; CPU: 146461.051 sec; Peak RSS: 14.386 GB
24088	Nanopore	rel5	minimap2	10	1	Minimap_10 threads	808 minutes and 15 seconds	48495	13.4708	1939840	538.844	14626284	13.9487	33.4755	310	332086459005	Real time: 48495.900 sec; CPU: 146469.408 sec; Peak RSS: 14.379 GB
24209	Nanopore	rel5	GraphMap	40	1	graphmap_1	12297 minutes and 47 seconds	737867	204.963	29514720	8198.53	103790964	98.9828	32.8138	297	318553834195	[10:41:08 ProcessReads] [CPU time: 26478332.00 sec, RSS: 64361 MB] Read: 41395/41395 (100.00%) [m: 36156, u: 5239] [10:41:08 ProcessReads] Memory consumption: [currentRSS = 64361 MB, peakRSS = 102207 MB]
24208	Nanopore	rel5	GraphMap	40	2	graphmap_2	Killed	Killed	Killed	Killed	Killed	Killed	Killed	Killed	Killed	Killed	Killed
24209	Nanopore	rel5	GraphMap	40	3	graphmap_3	12685 minutes and 52 seconds	761152	211.431	30446120	8457.26	98166528	93.6189	32.8138	297	318553834196	[13:10:28 ProcessReads] Memory consumption: [currentRSS = 58688 MB, peakRSS = 98179 MB] [13:10:28 ProcessReads] All reads processed in 27198260.00 sec (or 453304.34 CPU min).
24210	Nanopore	rel5	GraphMap	30	1	graphmap_30threads	13654 minutes and 1 seconds	819241	227.567	32769640	9102.68	97328288	92.8195	32.8138	297	318553834196	[05:19:52 ProcessReads] Memory consumption: [currentRSS = 59871 MB, peakRSS = 96278 MB] [05:19:52 ProcessReads] All reads processed in 22210188.00 sec (or 370169.81 CPU min).
24211	Nanopore	rel5	GraphMap	20	1	graphmap_20threads	15512 minutes and 31 seconds	930751	258.542	37230040	10341.7	97613356	93.0914	32.8138	297	318553834196	[12:18:57 ProcessReads] Memory consumption: [currentRSS = 55635 MB, peakRSS = 98839 MB] [12:18:57 ProcessReads] All reads processed in 17629632.00 sec (or 293827.19 CPU min).
24212	Nanopore	rel5	GraphMap	10	1	graphmap_10threads	Killed	Killed	Killed	Killed	Killed	Killed	Killed	Killed	Killed	Killed	Killed
25921	PacBio	raw_from_NIST_BAM	NGMLR	40	1	ngmlr_1	992 minutes and 41 seconds	59561	16.5447	2382480	661.8	31162888	29.7192	39.6992	484	519330549880	Done (34779649 reads mapped (85.20%), 6041055 reads not mapped, 44747754 lines written)(elapsed: 1001m, 578 r/s)
25922	PacBio	raw_from_NIST_BAM	NGMLR	40	2	ngmlr_2	1001 minutes and 58 seconds	60118	16.6994	2404760	40079.3	31102244	29.6614	39.6992	484	519330549880	Done (34779649 reads mapped (85.20%), 6041055 reads not mapped, 44747754 lines written)(elapsed: 968m, 598 r/s)
25923	PacBio	raw_from_NIST_BAM	NGMLR	40	3	ngmlr_3	968 minutes and 7 seconds	58087	16.1353	2323480	38724.7	31136480	29.6941	39.6992	484	519330549880	Done (34779649 reads mapped (85.20%), 6041055 reads not mapped, 44747754 lines written)(elapsed: 1199m, 483 r/s)
25925	PacBio	raw_from_NIST_BAM	NGMLR	30	1	ngmlr_30 threads	1199 minutes and 27 seconds	71967	19.9908	2878720	47978.7	26119440	24.9094	39.6992	484	519330549880	Done (34779649 reads mapped (85.20%), 6041055 reads not mapped, 44747754 lines written)(elapsed: 1727m, 335 r/s)
25926	PacBio	raw_from_NIST_BAM	NGMLR	20	1	ngmlr_20 threads	1727 minutes and 51 seconds	103671	28.7975	4146880	69114.7	21222392	20.2393	39.6992	484	519330549880	Done (34779649 reads mapped (85.20%), 6041055 reads not mapped, 44747754 lines written)(elapsed: 1727m, 335 r/s)
25927	PacBio	raw_from_NIST_BAM	NGMLR	10	1	ngmlr_10threads	3440 minutes and 59 seconds	206459	57.3497	8258400	137640	15956572	15.2174	39.6992	484	519330549880	Done (34779649 reads mapped (85.20%), 6041055 reads not mapped, 44747754 lines written)(elapsed: 3440m, 168 r/s)
25934	PacBio	raw_from_NIST_BAM	minimap2	40	1	minimaptwo_pb40x_1	963 minutes and 50 seconds	57830	16.0639	2313200	38553.3	17562160	16.7486	43.5586	453	485828521067	Real time: 57829.941 sec; CPU: 176013.312 sec; Peak RSS: 16.836 GB
25935	PacBio	raw_from_NIST_BAM	minimap2	40	2	minimaptwo_pb40x_2	961 minutes and 45 seconds	57705	16.0292	2308240	38470.7	17939172	17.1081	43.5586	453	485828521067	Real time: 57704.769 sec; CPU: 175650.862 sec; Peak RSS: 17.107 GB
25936	PacBio	raw_from_NIST_BAM	minimap2	40	3	minimaptwo_pb40x_3	961 minutes and 0 seconds	57660	16.0167	2306440	38440.7	17743952	16.922	43.5586	453	485828521067	Real time: 57660.698 sec; CPU: 175515.031 sec; Peak RSS: 16.958 GB
25937	PacBio	raw_from_NIST_BAM	minimap2	30	1	minimaptwo_pb40x_30threads	960 minutes and 54 seconds	57654	16.015	2306200	38436.7	17902652	17.0733	43.5586	453	485828521067	Real time: 57654.045 sec; CPU: 175502.165 sec; Peak RSS: 17.102 GB
25938	PacBio	raw_from_NIST_BAM	minimap2	20	1	minimaptwo_pb40x_20threads	966 minutes and 44 seconds	58004	16.1122	2320200	38670	17628444	16.8118	43.5586	453	485828521067	Real time: 58003.193 sec; CPU: 176601.801 sec; Peak RSS: 16.837 GB
25939	PacBio	raw_from_NIST_BAM	minimap2	10	1	minimaptwo_pb40x_10threads	974 minutes and 36 seconds	58476	16.2433	2339080	38984.7	17716676	16.8959	43.5586	453	485828521067	Real time: 58476.047 sec; CPU: 178070.605 sec; Peak RSS: 16.952 GB
25940	PacBio	raw_from_NIST_BAM	GraphMap	40	1	graphmap_1	19377 minutes and 5 seconds	1162625	322.951	46505040	775084	52424296	49.9957	45.409	446	477971850907	[08:42:07 ProcessReads] Memory consumption: [currentRSS = 50661 MB, peakRSS = 51920 MB] [08:42:07 ProcessReads] All reads processed in 46153256.00 sec (or 769220.94 CPU min).
25941	PacBio	raw_from_NIST_BAM	GraphMap	40	2	graphmap_pb_2	14167 minutes and 49 seconds	850069	236.13	34002800	566713	52598936	50.1623	45.409	446	477971850907	[17:52:51 ProcessReads] Memory consumption: [currentRSS = 50841 MB, peakRSS = 51505 MB] [17:52:51 ProcessReads] All reads processed in 33632028.00 sec (or 560533.81 CPU min)
25942	PacBio	raw_from_NIST_BAM	GraphMap	40	3	graphmap_pb_3	14345 minutes and 57 seconds	860757	239.099	34430320	573839	52458080	50.0279	45.409	446	477971850907	[20:50:59 ProcessReads] Memory consumption: [currentRSS = 50866 MB, peakRSS = 51578 MB] [20:50:59 ProcessReads] All reads processed in 34059556.00 sec (or 567659.25 CPU min).
25943	PacBio	raw_from_NIST_BAM	GraphMap	30	1	graphmap_pb_30threads	14263 minutes and 55 seconds	855835	237.732	34233440	570557	50429108	48.0929	45.4091	446	477971850915	[19:28:57 ProcessReads] Memory consumption: [currentRSS = 48822 MB, peakRSS = 49445 MB] [19:28:57 ProcessReads] All reads processed in 25526264.00 sec (or 425437.72 CPU min).
25944	PacBio	raw_from_NIST_BAM	GraphMap	20	1	graphmap_pb_20threads	17802 minutes and 28 seconds	1068148	296.708	42725960	712099	48477264	46.2315	45.4091	446	477971850915	[06:27:30 ProcessReads] Memory consumption: [currentRSS = 46961 MB, peakRSS = 47585 MB] [06:27:30 ProcessReads] All reads processed in 21258932.00 sec (or 354315.53 CPU min).
25945	PacBio	raw_from_NIST_BAM	GraphMap	10	1	graphmap_pb_10threads	Killed	Killed	Killed	Killed	Killed	Killed	Killed	Killed	Killed	Killed	Killed

### Sheet: S2
	Nanopore				PacBio
	Graphmap	Minimap2	NGMLR		Graphmap	Minimap2	NGMLR
is sorted:	1	1	1		1	1	1
sequences:	15891898	15891898	15891153		40820704	40820704	40806614
raw total sequences:	15891898	15891898	15891153		40820704	40820704	40806614
maximum length:	1024037	1024037	1024037		40986	40986	40986
reads mapped:	13254609	13217207	12602742		38471526	37661104	34765559
non-primary alignments:	0	5448684	0		0	10034089	0
reads unmapped:	2637289	2674691	3288411		2349178	3159600	6041055
reads duplicated:	0	0	0		0	0	0
reads mapped and paired:	0	0	0		0	0	0
reads MQ0:	0	356944	172301		0	1052274	31755
reads paired:	0	0	0		0	0	0
reads properly paired:	0	0	0		0	0	0
reads QC failed:	0	0	0		0	0	0
bases mapped:	111202000000	116387000000	108336000000		165792000000	167619000000	154748000000
bases mapped (cigar):	110649000000	112694000000	104009000000		164522000000	153692000000	139427000000
mismatches:	18163876099	16937336384	14318263712		31696275854	24010830564	20351525408
bases duplicated:	0	0	0		0	0	0
bases trimmed:	0	0	0		0	0	0
error rate:	0.164	0.15	0.138		0.193	0.156	0.146
filtered sequences:	0	0	0		0	0	0
insert size average:	0	0	0		0	0	0
insert size standard deviation:	0	0	0		0	0	0
1st fragments:	15891898	15891898	15891153		40820704	40820704	40806614
total first fragment length:	123117000000	123117000000	123111000000		176932000000	176932000000	176849000000
average first fragment length:	7747	7747	7747		4334	4334	4334
average length:	7747	7747	7747		4334	4334	4333
average quality:	12	12	12		1	1	1
maximum first fragment length:	0	0	0		0	0	0
last fragments:	0	0	0		0	0	0
total last fragment length:	0	0	0		0	0	0
average last fragment length:	0	0	0		0	0	0
maximum last fragment length:	0	0	0		0	0	0
inward oriented pairs:	0	0	0		0	0	0
outward oriented pairs:	0	0	0		0	0	0
pairs on different chromosomes:	0	0	0		0	0	0
pairs with other orientation:	0	0	0		0	0	0
percentage of properly paired reads (%):	0	0	0		0	0	0
total length:	123117000000	123117000000	123111000000		176932000000	176932000000	176849000000

### Sheet: S3
		DEL				INS				DUP				INV
Platform	Structural variant size range (bp)	GRAPHMAP	MINIMAPTWO	NGMLR	DGV	GRAPHMAP	MINIMAPTWO	NGMLR	DGV	GRAPHMAP	MINIMAPTWO	NGMLR	DGV	GRAPHMAP	MINIMAPTWO	NGMLR	DGV
Oxford Nanopore	1-50	2940	6572	4775	0	840	3064	2266	3651	0	1	4	1	0	1	0	1
Pacific Biosciences		1231	3728	2603		1753	4777	3217		0	0	7		0	0	1
Oxford Nanopore	51-1,000	5091	7087	6204	609	4805	8009	6593	67	0	71	584	624	0	19	40	12
Pacific Biosciences		4917	6501	5170		6185	8745	6913		0	96	640		0	18	36
Oxford Nanopore	1,001-2,000	285	250	268	106	254	250	259	11	0	10	51	164	0	12	13	33
Pacific Biosciences		251	219	234		215	204	201		0	12	51		0	11	14
Oxford Nanopore	2,001-3,000	157	143	164	68	131	99	105	8	0	7	13	136	0	4	3	26
Pacific Biosciences		125	140	147		44	35	38		0	4	12		0	2	7
Oxford Nanopore	3,001-4,000	62	74	80	56	33	30	35	5	0	4	12	107	0	2	7	22
Pacific Biosciences		27	72	70		3	8	8		0	2	7		0	3	3
Oxford Nanopore	4,001-5,000	39	52	61	31	13	10	13	4	0	6	10	75	0	1	0	11
Pacific Biosciences		12	48	54		0	1	0		0	5	8		0	2	2
Oxford Nanopore	5,001-6,000	43	43	53	33	10	4	26	3	0	1	8	61	0	0	5	10
Pacific Biosciences		4	44	48		0	0	0		0	5	6		0	2	4
Oxford Nanopore	6,001-7,000	35	73	75	41	4	2	4	7	0	1	5	49	0	2	4	4
Pacific Biosciences		0	71	73		0	0	0		0	1	4		0	1	0
Oxford Nanopore	7,001-8,000	7	15	19	19	2	0	1	3	0	1	8	41	0	2	5	4
Pacific Biosciences		0	19	21		0	0	0		0	1	7		0	0	2
Oxford Nanopore	8,001-9,000	4	11	13	11	0	1	0	5	0	1	2	29	0	2	2	2
Pacific Biosciences		0	13	14		0	0	0		0	1	4		0	1	4
Oxford Nanopore	9,001-10,000	1	11	8	9	0	0	0	11	0	3	7	26	0	0	4	1
Pacific Biosciences		0	11	10		0	0	0		0	3	9		0	0	5
Oxford Nanopore	10,001-20,000	2	17	24	45	0	0	0	98	0	14	20	142	0	13	23	18
Pacific Biosciences		0	20	27		0	0	0		0	10	15		0	6	22
Oxford Nanopore	20,001-30,000	0	7	12	52	0	0	0	161	0	1	1	64	0	3	4	6
Pacific Biosciences		0	7	10		0	0	0		0	0	0		0	3	5
Oxford Nanopore	30,001-40,000	0	4	4	60	0	0	0	585	0	4	0	30	0	1	1	7
Pacific Biosciences		0	4	1		0	0	0		0	0	0		0	1	2
Oxford Nanopore	40,001-50,000	0	3	5	86	0	0	0	53	0	1	0	22	0	2	2	5
Pacific Biosciences		0	3	5		0	0	0		0	0	0		0	1	1
Oxford Nanopore	50,001-60,000	0	3	2	48	0	0	0	18	0	1	0	15	0	2	2	1
Pacific Biosciences		0	3	2		0	0	0		0	0	0		0	4	6
Oxford Nanopore	60,001-70,000	0	2	1	19	0	0	0	6	0	0	0	6	0	1	2	1
Pacific Biosciences		0	1	1		0	0	0		0	0	0		0	2	2
Oxford Nanopore	70,001-80,000	0	2	2	12	0	0	0	2	0	0	0	3	0	0	0	0
Pacific Biosciences		0	2	2		0	0	0		0	0	0		0	0	0
Oxford Nanopore	80,001-90,000	0	0	1	13	0	0	0	0	0	0	0	3	0	0	0	8
Pacific Biosciences		0	0	0		0	0	0		0	0	0		0	0	0
Oxford Nanopore	90,001-100,000	0	0	0	9	0	0	0	0	0	0	0	2	0	1	0	14
Pacific Biosciences		0	0	0		0	0	0		0	0	0		0	1	1
Oxford Nanopore	100,001-Max	0	11	48	26	0	0	0	0	0	0	49	19	0	30	66	51
Pacific Biosciences		0	39	69		0	0	0		0	15	50		0	44	73
Total Oxford Nanopore		8666	14380	11819	1353	6092	11469	9302	4698	0	127	774	1619	0	98	183	237
Total PacificBiosciences		6567	10945	8561		8200	13770	10377		0	155	820		0	102	190
